# Functional variants in hematopoietic transcription factor footprints and their roles in the risk of immune system diseases

**DOI:** 10.1101/2021.03.22.436360

**Authors:** Naoto Kubota, Mikita Suyama

## Abstract

Genome-wide association studies (GWAS) have been performed to identify thousands of variants in the human genome as disease risk markers, but functional variants that actually affect gene regulation and their genomic features remain largely unknown. Here we performed a comprehensive survey of functional variants in the regulatory elements of the human genome. We integrated hematopoietic transcription factor (TF) footprints datasets generated by ENCODE project with multiple quantitative trait locus (QTL) datasets (eQTL, caQTL, bQTL, and hQTL) and investigated the associations of functional variants and immune system disease risk. We identified candidate regulatory variants highly linked with GWAS lead variants and found that they were strongly enriched in active enhancers in hematopoietic cells, emphasizing the clinical relevance of enhancers in disease risk. Moreover, we found some strong relationships between traits and hematopoietic cell types or TFs. We highlighted some credible regulatory variants and found that a variant, rs2291668, which potentially functions in the molecular pathogenesis of multiple sclerosis, is located within a TF footprint present in a protein-coding exon of the *TNFSF14* gene, indicating that protein-coding exons as well as noncoding regions can possess clinically relevant regulatory elements. Collectively, our results shed light on the molecular pathogenesis of immune system diseases. The methods described in this study can readily be applied to the study of the risk factors of other diseases.
