## Supplemental Table 1 for "Functional variants in hematopoietic transcription factor footprints and their roles in the risk of immune system diseases"

### Sheet: Supplementary_Table_1
Supplemental Table 1. Summary of variants linked with immune system diseases (EFO_0000540) analyzed in this study.
Column descriptions
Reported trait: immune system disease registered in GWAS Catalog
Risk variants: Number of risk marker variants
Risk variants (executed in LDlink): Number of risk marker variants that are successfully executed in LDlink
Risk variants + LD: Number of variants highly linked with risk marker variants (r2 > 0.8 in the European population, 1000Genomes, calculated by LDlink)
Reported trait	Risk variants	Risk variants (executed in LDlink)	Risk variants + LD
Systemic lupus erythematosus	435	379	10097
Crohn's disease	298	294	8660
Inflammatory bowel disease	292	289	8448
Chronic inflammatory diseases (ankylosing spondylitis, Crohn's disease, psoriasis, primary sclerosing cholangitis, ulcerative colitis) (pleiotropy)	244	240	7058
Ulcerative colitis	223	219	6456
Multiple sclerosis	296	287	6362
Allergic disease (asthma, hay fever or eczema)	248	244	5088
Type 1 diabetes	130	129	4735
Rheumatoid arthritis	251	245	3904
Hay fever and/or eczema	154	143	3383
Psoriasis	174	171	2806
Celiac disease	156	149	2699
Chronic lymphocytic leukemia	101	99	1907
Vitiligo	81	78	1885
Multiple myeloma	48	46	1875
Autoimmune traits	85	85	1730
Inflammatory skin disease	88	87	1582
Systemic sclerosis	72	69	1513
Ankylosing spondylitis	56	54	1499
Rheumatoid arthritis (ACPA-positive)	83	81	1472
Pediatric autoimmune diseases	46	46	1383
Atopic dermatitis	51	50	1167
Asthma or allergic disease (pleiotropy)	38	38	1139
Clostridium difficile infection in multiple myeloma	58	39	1094
Psoriatic arthritis	55	54	1082
Psoriasis vulgaris	39	39	1070
Multiple myeloma (hyperdiploidy)	14	13	1063
Multiple myeloma and monoclonal gammopathy	9	9	1060
Allergic rhinitis	58	57	1035
Celiac disease and Rheumatoid arthritis	24	23	1003
Antineutrophil cytoplasmic antibody-associated vasculitis	24	23	961
Autoimmune traits (pleiotropy)	38	38	944
Allergy	26	25	935
Self-reported allergy	35	35	883
Acute graft versus host disease in bone marrow transplantation (recipient effect)	19	19	876
Juvenile idiopathic arthritis (oligoarticular or rheumatoid factor-negative polyarticular)	31	31	856
Alanine aminotransferase (ALT) levels after remission induction therapy in actute lymphoblastic leukemia (ALL)	51	35	742
Sjﾃｶgren's syndrome	39	37	738
Acute lymphoblastic leukemia (childhood)	42	41	722
Systemic lupus erythematosus and Systemic sclerosis	20	20	704
Celiac disease or Rheumatoid arthritis	15	14	672
B-cell malignancies (chronic lymphocytic leukemia, Hodgkin lymphoma or multiple myeloma) (pleiotropy)	20	19	663
Lupus nephritis in systemic lupus erythematosus	17	16	589
Multiple myeloma (IgH translocation)	23	23	575
Asthma and hay fever	21	20	561
Selective IgA deficiency	33	30	541
Follicular lymphoma	13	13	497
Systemic seropositive rheumatic diseases (Systemic sclerosis or systemic lupus erythematosus or rheumatoid arthritis or idiopathic inflammatory myopathies)	26	25	486
Microscopic colitis	24	24	381
Cutaneous lupus erythematosus	7	7	368
Graves' disease	12	11	363
Autoimmune thyroid diseases (Graves disease or Hashimoto's thyroiditis)	11	10	353
Crohn's disease (indolent vs progressive)	15	14	353
Myasthenia gravis	9	9	351
Joint damage in rheumatoid arthritis	29	28	340
AIDS progression	10	9	302
Polymyositis	8	8	302
Wegener's granulomatosis	6	5	292
Crohn's disease (time to progression)	12	11	287
Type 1 diabetes in high risk HLA genotype individuals (time to event)	5	5	274
Marginal zone lymphoma or systemic lupus erythematosus	4	4	274
Arthritis (juvenile idiopathic)	7	7	273
IgE grass sensitization	9	9	272
Multiple sclerosis (OCB status)	10	9	272
ACPA-positive rheumatoid arthritis (smoking interaction)	15	14	265
Late-onset myasthenia gravis	13	11	264
Type 1 diabetes and autoimmune thyroid diseases	11	11	262
Carotid plaques in rheumatoid arthritis	4	4	260
Acute graft versus host disease in bone marrow transplantation (donor effect)	3	3	254
Multiple sclerosis (severity)	12	12	234
Rheumatoid arthritis (ACPA-negative)	8	8	234
Atopic march	7	7	222
Type 1 diabetes autoantibodies in high risk HLA genotype individuals (time to event)	7	6	219
Response to treatment for acute lymphoblastic leukemia	12	11	217
Immunoglobulin A vasculitis	7	7	212
Dermatomyositis or juvenile dermatomyositis	4	4	203
Systemic lupus erythematosus or rheumatoid arthritis	9	8	197
Cutaneous psoriasis	10	10	194
Chronic myeloid leukemia	2	2	192
Multiple sclerosis (age of onset)	8	8	190
Pyoderma gangrenosum in inflammatory bowel disease	7	7	190
Marginal zone lymphoma	4	4	185
Neutralising antibody response to interferon beta therapy in multiple sclerosis (presence of antibodies)	1	1	184
Vincristine-induced peripheral neuropathy in acute lymphoblastic leukemia	5	5	183
Myositis	23	11	179
Anti-thyroid peroxidase (TPOAb) and anti-thyroglobulin (TgAb) levels in Hashimoto's thyroiditis	10	9	178
Diffuse large B-cell lymphoma or multiple sclerosis	5	5	177
Acute lymphoblastic leukemia in childhood (B cell precursor)	12	12	176
Multiple myeloma (survival)	1	1	174
Limited cutaneous systemic scleroderma	15	14	172
Behcet's disease	6	5	171
Idiopathic inflammatory myopathy	7	7	169
AIDS	7	7	162
Chronic lymphocytic leukemia or multiple sclerosis	7	7	162
Bone mineral density change response to combined chemotherapy in acute lymphoblastic leukemia	4	4	160
Inflammatory bowel disease (early onset)	4	4	160
B-cell acute lymphoblastic leukaemia	10	10	159
Dermatomyositis	1	1	149
Marginal zone lymphoma or rheumatoid arthritis	2	2	149
Diffuse large B-cell lymphoma or rheumatoid arthritis	1	1	145
Response to methotrexate in juvenile idiopathic arthritis	18	17	142
Erectile dysfunction in type 1 diabetes	6	6	142
Type 1 diabetes nephropathy	10	10	141
Epstein Barr virus nuclear antigen 1 IgG levels or multiple sclerosis	4	4	135
Atopy	3	3	134
Immunoglobulin G index levels in multiple sclerosis	3	3	132
Primary central nervous system lymphoma	7	7	129
Diffuse cutaneous systemic sclerosis	6	6	129
Neonatal lupus	5	5	129
PEG-asparaginase hypersensitivity without enzyme activity in childhood acute lymphoblastic leukaemia	11	11	127
Crohn's disease-related phenotypes	6	6	126
Neuromyelitis optica	3	2	125
Neuromyelitis optica (AQP4-IgG-positive)	3	2	125
Thyroid volume in Hashimoto窶冱 thyroiditis	8	8	122
Birdshot chorioretinopathy	3	1	122
Diffuse large B cell lymphoma	8	8	120
Response to TNF inhibitor in rheumatoid arthritis (change in tender 28-joint count)	7	7	116
Foot ulcer and neuropathy in diabetes	3	3	113
Sero-negative rheumatoid arthritis	2	2	111
Crohn's disease and psoriasis	4	4	106
Anti-thyroid peroxidase (TPOAb) levels in Hashimoto's thyroiditis	11	11	103
Response to TNF inhibitor in rheumatoid arthritis (change in swollen 28-joint count)	12	11	97
Marginal zone lymphoma or multiple sclerosis	7	7	96
Gemcitabine-induced early high-grade neutropenia in pancreatic cancer	6	6	96
Foot ulcer in diabetes and neuropathy	2	2	96
Response to TNF-alpha inhibitors in rheumatoid arthritis	8	8	91
Crohn's disease (time to first abdominal surgery)	7	7	91
Chronic lymphocytic leukemia or systemic lupus erythematosus	4	4	90
Anti-thyroglobulin (TgAb) levels in Hashimoto's thyroiditis	9	7	89
Poor prognosis in Crohn's disease	4	4	85
Microalbuminuria in type 1 diabetes	7	7	84
Interferon alpha levels in systemic lupus erythematosus	8	8	82
Systemic sclerosis (anti-topoisomerase-positive)	6	5	76
Erythrocyte thioguanine concentration in 6-mercaptopurine-treated acute lymphoblastic leukaemia	1	1	75
Erythrocyte methylated 6-mercaptopurine metabolite concentration in 6-mercaptopurine-treated acute lymphoblastic leukaemia	1	1	75
DNA-incorporated thioguanine levels in 6-mercaptopurine-treated acute lymphoblastic leukaemia	1	1	75
Thiopurine methyltransferase activity in acute lymphoblastic leukemia patients treated with mercaptopurines	1	1	75
C-peptide levels in type I diabetes	4	3	74
Autoimmune hepatitis type-1	3	3	71
Acute lymphoblastic leukemia (B-cell precursor)	6	6	70
Kawasaki disease	4	4	65
Coronary artery disease in type 1 diabetes	19	18	64
Anti-adalimumab antibody production in response to treatment in Crohn's disease	1	1	62
Normalized brain volume	5	5	58
Systemic sclerosis (anti-centromere-positive)	5	3	57
Rheumatoid factor seropositivity in rheumatoid arthritis	1	1	57
Acute anterior uveitis in ankylosing spondylitis	3	2	55
Allergic rhinitis in non-asthmatics	7	7	49
Methotrexate-induced interstitial lung disease in rheumatoid arthritis	3	3	48
Chronic kidney disease (chronic kidney disease vs normal or mildly reduced eGFR) in type 1 diabetes	1	1	48
Oligoclonal band status in multiple sclerosis	2	2	47
Brain lesion load	4	4	47
Childhood onset ulcerative colitis	3	2	43
Ischemic heart disease in rheumatoid arthritis	3	3	39
HIV-1 susceptibility	4	4	38
Carbamazepine-induced reaction with eosinophilia and systemic symptoms	2	1	37
Eosinophilic granulomatosis with polyangiitis (ANCA negative)	2	2	37
Kidney disease (early stage) in type 1 diabetes	3	3	37
Carotid intima media thickness in rheumatoid arthritis	3	3	36
Collagenous colitis	1	1	35
Bortezomib-induced peripheral neuropathy in multiple myeloma	4	4	35
Crohn's disease (need for surgery)	2	2	34
B cell acute lymphoblastic leukaemia (normal cytogenetics)	3	3	33
B cell acute lymphoblastic leukaemia (hyperdiploid negative)	3	3	33
B cell acute lymphoblastic leukaemia (Philadelphia chromosome negative)	3	3	33
Crohn's disease and sarcoidosis (combined)	1	1	33
Eosinophilic granulomatosis with polyangiitis	4	4	32
Core binding factor acute myeloid leukemia	1083	2	28
Response to interferon beta in multiple sclerosis	3	3	26
Response to thiopurine immunosuppressants in inflammatory bowel disease (pancreatitis) (azathioprine and mercaptopurine)	1	1	26
Thiopurine-induced myelosuppression in inflammatory bowel disease	1	1	26
Latent autoimmune diabetes	3	3	25
Skin sensitivity to sun	5	3	24
Stimulated C-peptide levels in type I diabetes	2	1	23
Eosinophilic granulomatosis with polyangiitis (MPO-ANCA positive)	2	2	23
Latent autoimmune diabetes vs. type 2 diabetes	4	4	22
Allergic rhinitis in asthma	1	1	22
Event free survival in diffuse large B-cell lymphoma treated with immunochemotherapy	2	2	22
Diabetic nephropathy in type 1 diabetes	3	3	21
Random C-peptide levels in type I diabetes	1	1	20
Thyroid-associated orbitopathy in graves' disease	1	1	20
Kidney disease (end stage renal disease vs non-end stage renal disease) in type 1 diabetes	3	3	19
Erythema nodosum in inflammatory bowel disease	5	5	19
Allergic rhinitis x sex interaction	1	1	19
Clinically amyopathic dermatomyositis	1	1	17
Ankylosing spondylitis (SNP x SNP interaction)	2	2	16
Moderate or severe prolonged lymphopenia in dimethyl fumarate-treated relapsing-remitting multiple sclerosis	6	2	13
End-stage renal disease in Type 1 diabetics	2	2	12
Follicular lymphoma or multiple sclerosis	2	2	12
Crohn's disease (time to surgery)	1	1	11
Vitiligo (early onset)	2	2	11
Vitiligo (late onset)	1	1	10
Insulinoma-associated antigen 2 autoantibody levels in type 1 diabetes	1	1	9
Crohn's disease and celiac disease	2	2	9
Gastric parietal cell autoantibody levels in type 1 diabetes	1	1	8
Asparaginase-induced acute pancreatitis in acute lymphoblastic leukemia (onset time)	10	2	8
Response to anti-TNF therapy in rheumatoid arthritis	3	3	8
Follicular lymphoma or rheumatoid arthritis	1	1	7
Mixed cryoglobulinemia vasculitis in chronic hepatitis C infection	2	2	7
Macroalbuminuria in type 1 diabetes	2	2	6
Hashimoto thyroiditis	2	2	6
Waldenstrﾃｶm macroglobulinemia / lymphoplasmacytic lymphoma	3	3	6
Appendicitis	1	1	5
Response to TNF inhibitor in rheumatoid arthritis (change in patient global heath assessment score)	1	1	5
Response to TNF inhibitor in rheumatoid arthritis (change in disease activity score)	1	1	5
Urinary albumin excretion rate in type 1 diabetes	2	1	4
Acute lymphoblastic leukemia (adolescents and young adults)	1	1	4
Chronic kidney disease (severe chronic kidney disease vs normal kidney function) in type 1 diabetes	2	2	4
B cell acute lymphoblastic leukaemia in young adulthood	1	1	4
B cell acute lymphoblastic leukaemia in adulthood	1	1	4
B cell acute lymphoblastic leukaemia (abnormal cytogenetics)	1	1	4
Latent autoimmune diabetes vs. type 1 diabetes	1	1	4
Glycated hemoglobin levels in type 1 diabetes	1	1	3
Kidney disease (early and late stages) in type 1 diabetes	1	1	3
Chronic kidney disease (end stage renal disease vs. normal eGFR) in type 1 diabetes	1	1	3
Thyroid peroxidase autoantibody levels in type 1 diabetes	1	1	3
Cardiovascular event in rheumatoid arthritis	1	1	3
Skin fluorescence in type 1 diabetes	1	1	2
Neutralising antibody response to interferon beta therapy in multiple sclerosis (maximum antibody levels)	1	1	2
Chronic kidney disease (reduced eGFR or end stage renal disease) in type 1 diabetes	2	2	2
B-cell acute lymphoblastic leukaemia (high-hyperdiploidy)	1	1	2
Neutralising antibody response to interferon beta therapy in multiple sclerosis (area under the curve for the first two years)	1	1	2
Neutralising antibody response to interferon beta therapy in multiple sclerosis (mean antibody levels)	1	1	2
Joint damage progression in ACPA-negative rheumatoid arthritis	1	1	2
Response to TNF inhibitor in rheumatoid arthritis (erythrocyte sedimentation rate)	1	1	2
B-cell acute lymphoblastic leukaemia (ETV6-RUNX1 positive)	1	1	2
Kidney disease (end stage renal disease vs normoalbuminuria) in type 1 diabetes	1	1	1
Kidney disease (late stage) in type 1 diabetes	1	1	1
Kidney disease (reduced eGFR and albuminuria or end stage renal disease) in type 1 diabetes	1	1	1
Kidney disease (end stage renal disease vs macroalbuminuria) in type 1 diabetes	1	1	1
Kidney disease (end stage renal disease or albuminuria) in type 1 diabetes	1	1	1
Autoimmune hepatitis in primary sclerosing cholangitis	3	1	1
Diffuse large B-cell lymphoma or systemic lupus erythematosus	1	1	1
Chronic lymphocytic leukemia or rheumatoid arthritis	1	1	1
Drug-induced liver injury in interferon-beta-treated multiple sclerosis	1	1	1
Severe prolonged lymphopenia in dimethyl fumarate-treated relapsing-remitting multiple sclerosis	3	0	0
Uveitis (juvenile idiopathic arthritis-associated)	1	0	0
Vasculitis associated with antineutrophil cytoplasmic antibody reactive to myeloperoxidase	1	0	0
